# Integrating bulk and single cell RNA-seq refines transcriptomic profiles of individual *C. elegans* neurons

**DOI:** 10.1101/2025.01.26.634951

**Authors:** Alec Barrett, Erdem Varol, Alexis Weinreb, Seth R. Taylor, Rebecca M. McWhirter, Cyril Cros, Berta Vidal, Manasa Basaravaju, Abigail Poff, John A. Tipps, Maryam Majeed, Chen Wang, Emily A. Bayer, Molly Reilly, Eviatar Yemini, HaoSheng Sun, Oliver Hobert, David M. Miller, Marc Hammarlund

## Abstract

Neuron-specific morphology and function are fundamentally tied to differences in gene expression across the nervous system. We previously generated a single cell RNA-seq (scRNA-Seq) dataset for every anatomical neuron class in the *C. elegans* hermaphrodite. Here we present a complementary set of bulk RNA-seq samples for 52 of the 118 canonical neuron classes in *C. elegans*. We show that the bulk RNA-seq dataset captures both lowly expressed and noncoding RNAs that are not detected in the scRNA-Seq profile, but also includes false positives due to contamination by other cell types. We present an analytical strategy that integrates the two datasets, preserving both the specificity of scRNA-Seq data and the sensitivity of bulk RNA-Seq. We show that this integrated dataset enhances the sensitivity and accuracy of transcript detection and differential gene analysis. In addition, we show that the bulk RNA-Seq data set detects differentially expressed non-coding RNAs across neuron types, including multiple families of non-polyadenylated transcripts. We propose that our approach provides a new strategy for interrogating gene expression by bridging the gap between bulk and single cell methodologies for transcriptomic studies. We suggest that these datasets advance the goal of delineating the mechanisms that define morphology and connectivity in the nervous system.
