## Supplemental Table 1 for "Integrating bulk and single cell RNA-seq refines transcriptomic profiles of individual *C. elegans* neurons"

FACS_ID	neuron	strain	cells	sample_id
1968-RM-171	ADL	OH16093	14747	ADLr171
1968-RM-172	ADL	OH16093	22245	ADLr172
1968-RM-173	ADL	OH16093	11748	ADLr173
1968-RM-174	ADL	OH16093	14572	ADLr174
1968-RM-35	AFD	PY1157	28565	AFDr35
1968-RM-36	AFD	PY1157	12321	AFDr36
1968-RM-37	AFD	PY1157	6594	AFDr37
1968-RM-38	AFD	PY1157	39311	AFDr38
1968-RM-39	AFD	PY1157	42863	AFDr39
1968-RM-190	AIM	OH12503	11155	AIMr190
1968-RM-191	AIM	OH12503	10006	AIMr191
1968-RM-192	AIM	OH12503	24004	AIMr192
1968-RM-193	AIM	OH12503	17948	AIMr193
1968-RM-184	AIN	OH16151	13476	AINr184
1968-RM-185	AIN	OH16151	75009	AINr185
1968-RM-186	AIN	OH16151	75009	AINr186
1968-RM-187	AIN	OH16151	9270	AINr187
1968-RM-188	AIN	OH16151	85199	AINr188
1968-RM-189	AIN	OH16151	85199	AINr189
1968-RM-65	AIY	OH99	8155	AIYr65
1968-RM-66	AIY	OH99	8645	AIYr66
1968-RM-67	AIY	OH99	14670	AIYr67
1968-RM-149	ASEL	OH3191	10844	ASELr149
1968-RM-150	ASEL	OH3191	10011	ASELr150
1968-RM-151	ASEL	OH3191	8121	ASELr151
1968-RM-144	ASER	VH803	14966	ASERr144
1968-RM-145	ASER	VH803	16708	ASERr145
1968-RM-146	ASER	VH803	9335	ASERr146
1968-RM-147	ASER	VH803	8749	ASERr147
1968-RM-13	ASG	OH14973	14000	ASGr13
1968-RM-14	ASG	OH14973	40000	ASGr14
1968-RM-15	ASG	OH14973	31375	ASGr15
1968-RM-16	ASG	OH14973	21019	ASGr16
1968-RM-152	ASI	FK181	11737	ASIr152
1968-RM-153	ASI	FK181	9845	ASIr153
1968-RM-154	ASI	FK181	17029	ASIr154
1968-RM-155	ASI	FK181	14507	ASIr155
1968-RM-46	ASK	OH15857	22593	ASKr46
1968-RM-47	ASK	OH15857	20422	ASKr47
1968-RM-48	ASK	OH15857	21074	ASKr48
1968-RM-49	ASK	OH15857	60097	ASKr49
1968-RM-21	AVA	NC1749	11674	AVAr21
1968-RM-22	AVA	NC1749	44580	AVAr22
1968-RM-23	AVA	NC1749	43639	AVAr23
1968-RM-24	AVA	NC1749	45432	AVAr24
1968-RM-25	AVA	NC1749	66163	AVAr25
1968-RM-26	AVA	NC1749	15296	AVAr26
1968-RM-40	AVE	NC1750	12669	AVEr40
1968-RM-41	AVE	NC1750	12219	AVEr41
1968-RM-42	AVE	NC1750	16846	AVEr42
1968-RM-43	AVG	ZM9592	10048	AVGr43
1968-RM-44	AVG	ZM9592	15479	AVGr44
1968-RM-45	AVG	ZM9592	10213	AVGr45
1968-RM-175	AVH	OH16483	7846	AVHr175
1968-RM-176	AVH	OH16483	21716	AVHr176
1968-RM-177	AVH	OH16483	41728	AVHr177
1968-RM-178	AVH	OH16483	23668	AVHr178
1968-RM-109	AVK	ZX1834	15056	AVKr109
1968-RM-110	AVK	ZX1834	18740	AVKr110
1968-RM-111	AVK	ZX1834	20783	AVKr111
1968-RM-112	AVK	ZX1834	61795	AVKr112
1968-RM-230	AVL	XE2660	25051	AVLr230
1968-RM-231	AVL	XE2660	10175	AVLr231
1968-RM-232	AVL	XE2660	27303	AVLr232
1968-RM-226	AVM	NC3738	5990	AVMr226
1968-RM-227	AVM	NC3738	7200	AVMr227
1968-RM-228	AVM	NC3738	10459	AVMr228
1968-RM-17	AWA	PY10421	17078	AWAr17
1968-RM-18	AWA	PY10421	46799	AWAr18
1968-RM-19	AWA	PY10421	77410	AWAr19
1968-RM-20	AWA	PY10421	19524	AWAr20
1968-RM-50	AWB	CX3553	90203	AWBr50
1968-RM-51	AWB	CX3553	8698	AWBr51
1968-RM-52	AWB	CX3553	69551	AWBr52
1968-RM-53	AWB	CX3553	78546	AWBr53
1968-RM-54	AWB	CX3553	65756	AWBr54
1968-RM-156	AWC	OH16052	32568	AWCr156
1968-RM-157	AWC	OH16052	37219	AWCr157
1968-RM-158	AWC	OH16052	17858	AWCr158
1968-RM-159	AWC	OH16052	33368	AWCr159
1968-RM-118	BAG	RJP567	33003	BAGr118
1968-RM-119	BAG	RJP567	12089	BAGr119
1968-RM-120	BAG	RJP567	62398	BAGr120
1968-RM-121	BAG	RJP567	39030	BAGr121
1968-RM-104	CAN	XE2031	3300	CANr104
1968-RM-91	CAN	XE2031	43037	CANr91
1968-RM-93	CAN	XE2031	9692	CANr93
1968-RM-269	CEP	OH17489	32574	CEPr269
1968-RM-278	CEP	OH17489	26841	CEPr278
1968-RM-279	CEP	OH17489	20046	CEPr279
1968-RM-281	CEP	OH17489	7457	CEPr281
1968-RM-87	DA	NC2913	8636	DAr87
1968-RM-88	DA	NC2913	8159	DAr88
1968-RM-89	DA	NC2913	6280	DAr89
1968-RM-90	DA	NC2913	8614	DAr90
1968-RM-83	DD	NC3296	3068	DDr83
1968-RM-84	DD	NC3296	10917	DDr84
1968-RM-85	DD	NC3296	701	DDr85
1968-RM-86	DD	NC3296	14828	DDr86
1968-RM-265	DVB	XE2835	4954	DVBr265
1968-RM-266	DVB	XE2835	4928	DVBr266
1968-RM-267	DVB	XE2835	5317	DVBr267
1968-RM-164	DVC	NC3540	11116	DVCr164
1968-RM-165	DVC	NC3540	12347	DVCr165
1968-RM-166	DVC	NC3540	11843	DVCr166
1968-RM-167	DVC	NC3540	14950	DVCr167
1968-RM-237	HSN	OH16949	7001	HSNr237
1968-RM-238	HSN	OH16949	4251	HSNr238
1968-RM-239	HSN	OH16949	4275	HSNr239
1968-RM-208	I5	NC3792	7892	I5r208
1968-RM-209	I5	NC3792	9426	I5r209
1968-RM-210	I5	NC3792	11244	I5r210
1968-RM-211	I5	NC3792	15834	I5r211
1968-RM-105	IL1	NY2021	15218	IL1r105
1968-RM-106	IL1	NY2021	27764	IL1r106
1968-RM-107	IL1	NY2021	11935	IL1r107
1968-RM-108	IL1	NY2021	16422	IL1r108
1968-RM-94	IL2	NC3604	10293	IL2r94
1968-RM-95	IL2	NC3604	34533	IL2r95
1968-RM-96	IL2	NC3604	20338	IL2r96
1968-RM-97	IL2	NC3604	27768	IL2r97
1968-RM-160	LUA	XE2299	11571	LUAr160
1968-RM-161	LUA	XE2299	10164	LUAr161
1968-RM-162	LUA	XE2299	11008	LUAr162
1968-RM-163	LUA	XE2299	10822	LUAr163
1968-RM-59	NSM	LX837	12017	NSMr59
1968-RM-68	NSM	LX837	4700	NSMr68
1968-RM-69	NSM	LX837	6139	NSMr69
1968-RM-212	OLL	OH16719	4121	OLLr212
1968-RM-213	OLL	OH16719	5111	OLLr213
1968-RM-219	OLQ	OH16711	12999	OLQr219
1968-RM-220	OLQ	OH16711	6751	OLQr220
1968-RM-221	OLQ	OH16711	14202	OLQr221
1968-RM-204	PHA	OH16065	7389	PHAr204
1968-RM-205	PHA	OH16065	5551	PHAr205
1968-RM-206	PHA	OH16065	9662	PHAr206
1968-RM-207	PHA	OH16065	7446	PHAr207
1968-RM-214	PVC	OH16749	4636	PVCr214
1968-RM-215	PVC	OH16749	7719	PVCr215
1968-RM-216	PVC	OH16749	16795	PVCr216
1968-RM-217	PVC	OH16749	18576	PVCr217
1968-RM-218	PVC	OH16749	8849	PVCr218
1968-RM-62	PVD	NC3182	25437	PVDr62
1968-RM-63	PVD	NC3182	18643	PVDr63
1968-RM-123	PVM	TU6276	80591	PVMr123
1968-RM-126	PVM	TU6276	16345	PVMr126
8454-RM-2	PVP	XE3004	10854	PVPr2
8454-RM-3	PVP	XE3004	16357	PVPr3
8454-RM-4	PVP	XE3004	26269	PVPr4
8454-RM-5	PVP	XE3004	7588	PVPr5
1968-RM-233	PVQ	OH16952	5135	PVQr233
1968-RM-234	PVQ	OH16952	6488	PVQr234
1968-RM-235	PVQ	OH16952	11564	PVQr235
1968-RM-236	PVQ	OH16952	4801	PVQr236
1968-RM-71	RIA	IK705	25000	RIAr71
1968-RM-72	RIA	IK705	34717	RIAr72
1968-RM-73	RIA	IK705	6000	RIAr73
1968-RM-74	RIA	IK705	87702	RIAr74
1968-RM-75	RIA	IK705	9111	RIAr75
1968-RM-76	RIA	IK705	45898	RIAr76
1968-RM-134	RIC	OH16150	55676	RICr134
1968-RM-135	RIC	OH16150	48665	RICr135
1968-RM-136	RIC	OH16150	61163	RICr136
1968-RM-137	RIC	OH16150	116839	RICr137
1968-RM-222	RIM	OH16917	14223	RIMr222
1968-RM-223	RIM	OH16917	36075	RIMr223
1968-RM-224	RIM	OH16917	25675	RIMr224
1968-RM-225	RIM	OH16917	14962	RIMr225
1968-RM-129	RIS	HBR1261	13483	RISr129
1968-RM-131	RIS	NC2015	10108	RISr131
1968-RM-132	RIS	NC2015	12537	RISr132
1968-RM-179	RMD	OH16077	50000	RMDr179
1968-RM-180	RMD	OH16077	84526	RMDr180
1968-RM-181	RMD	OH16077	84526	RMDr181
1968-RM-182	RMD	OH16077	39771	RMDr182
1968-RM-183	RMD	OH16077	13928	RMDr183
1968-RM-249	RME	OH17124	5473	RMEr249
1968-RM-250	RME	OH17124	50000	RMEr250
1968-RM-251	RME	OH17124	21547	RMEr251
1968-RM-240	SIA	XE2789	2420	SIAr240
1968-RM-241	SIA	XE2789	5941	SIAr241
1968-RM-242	SIA	XE2789	7613	SIAr242
1968-RM-243	SIA	XE2789	7266	SIAr243
1968-RM-195	SMB	OH16781	100000	SMBr195
1968-RM-196	SMB	OH16781	10066	SMBr196
1968-RM-197	SMB	OH16781	20438	SMBr197
1968-RM-198	SMB	OH16781	128799	SMBr198
1968-RM-199	SMB	OH16781	128799	SMBr199
1968-RM-200	SMD	OH15507	58766	SMDr200
1968-RM-201	SMD	OH15507	49193	SMDr201
1968-RM-202	SMD	OH15507	61990	SMDr202
1968-RM-203	SMD	OH15507	78267	SMDr203
1968-RM-31	VB	NC3577	54285	VBr31
1968-RM-32	VB	NC3577	31177	VBr32
1968-RM-33	VB	NC3577	46377	VBr33
1968-RM-34	VB	NC3577	47747	VBr34
1968-RM-138	VC	NC3524	46194	VCr138
1968-RM-139	VC	NC3524	46194	VCr139
1968-RM-140	VC	NC3524	22607	VCr140
1968-RM-141	VC	NC3524	32086	VCr141
1968-RM-142	VC	NC3524	32086	VCr142
1968-RM-143	VC	NC3524	25574	VCr143
1968-RM-77	VD	NC3296	28543	VDr77
1968-RM-78	VD	NC3296	19294	VDr78
1968-RM-79	VD	NC3296	26891	VDr79
1968-RM-81	VD	NC3296	35067	VDr81
